# Searching across-cohort relatives in 54,092 GWAS samples via encrypted genotype regression

**DOI:** 10.1101/2022.10.18.512407

**Authors:** Qi-Xin Zhang, Tianzi Liu, Xinxin Guo, Jianxin Zhen, Meng-yuan Yang, Saber Khederzadeh, Fang Zhou, Xiaotong Han, Qiwen Zheng, Peilin Jia, Xiaohu Ding, Mingguang He, Xin Zou, Jia-Kai Liao, Hongxin Zhang, Ji He, Xiaofeng Zhu, Daru Lu, Hongyan Chen, Changqing Zeng, Fan Liu, Hou-Feng Zheng, Siyang Liu, Hai-Ming Xu, Guo-Bo Chen

## Abstract

Explicitly sharing individual level data in genomics studies has many merits comparing to sharing summary statistics, including more strict QCs, common statistical analyses, relative identification and improved statistical power in GWAS, but it is hampered by privacy or ethical constraints. In this study, we developed ***encG-reg***, a regression approach that can detect relatives of various degrees based on encrypted genomic data, which is immune of ethical constraints. The encryption properties of ***encG-reg*** are based on the random matrix theory by masking the original genotypic matrix without sacrificing precision of individual-level genotype data. We established a connection between the dimension of a random matrix, which masked genotype matrices, and the required precision of a study for encrypted genotype data. ***encG-reg*** has false positive and false negative rates equivalent to sharing original individual level data, and is computationally efficient when searching relatives. We split the UK Biobank into their respective centers, and then encrypted the genotype data. We observed that the relatives estimated using ***encG-reg*** was equivalently accurate with the estimation by KING, which is a widely used software but requires original genotype data. In a more complex application, we launched a finely devised multi-center collaboration across 5 research institutes in China, covering 9 cohorts of 54,092 GWAS samples. ***encG-reg*** again identified true relatives existing across the cohorts with even different ethnic backgrounds and genotypic qualities. Our study clearly demonstrates that encrypted genomic data can be used for data sharing without loss of information or data sharing barrier.

**Author Summary:** Estimating pairwise genetic relatedness within a single cohort is straightforward. However, in practice, related samples are often distributed across different cohorts, making it challenging to estimate inter-cohort relatedness. In this study, we propose a method called encrypted genotype regression (***encG-reg***), which provides an unbiased estimation of inter-cohort relatedness using encrypted genotypes. The genotype matrix of each cohort is masked by a random matrix, which acts similarly to a private key in a cryptographic scheme. This masking process produces encrypted genotypes, which are a projection of the original genotype matrix. We derive the expectation and particularly the sampling variance for ***encG-reg***, the latter involves eighth-order moments calculation. ***encG-reg*** allows us to accurately identify relatedness across cohorts, even for large-scale biobank data. To demonstrate the efficacy of ***encG-reg***, we verified it in a multi-ethnicity UK Biobank dataset comprising 485,158 samples. For this case, we successfully tracked down to the 1st-degree relatedness (such as full sibs and parent-offspring). Furthermore, we used ***encG-reg*** in a collaboration involving 9 Chinese cohorts, encompassing a total of 54,092 samples from 5 genomic centers. It is worth noting that if the number of effective markers is sufficient ***encG-reg*** has the potential to detect even more distant degrees of relatedness beyond what we demonstrated.
