## Supplementary material for "Searching across-cohort relatives in 54,092 GWAS samples via encrypted genotype regression": SuppNoteFigsTables: S4_Table.xlsx

### Sheet: S4 Table 
S4 Table. The number of ethnicity-insensitive SNPs intersected between each pair of UKB cohorts and the elapsed time when performing encG-reg.
Cohort 1	Cohort 2	SNP number	Elapsed time (mins)
Barts	Birmingham	13225	6.66637
Barts	Croydon	13185	7.18391
Barts	Hounslow	13083	7.31826
Barts	Liverpool	13198	8.79182
Barts	Middlesbrough	13220	6.08922
Barts	Nottingham	13208	8.63217
Barts	Sheffield	13215	8.15134
Bristol	Barts	13188	10.2674
Bristol	Birmingham	13154	12.9917
Bristol	Croydon	13112	13.7066
Bristol	Hounslow	13014	14.1984
Bristol	Liverpool	13157	15.6793
Bristol	Middlesbrough	13161	12.1593
Bristol	Nottingham	13170	14.6412
Bristol	Sheffield	13167	13.9563
Bury	Barts	13208	7.37068
Bury	Birmingham	13170	10.5439
Bury	Bristol	13165	13.943
Bury	Croydon	13121	10.6914
Bury	Hounslow	13020	11.3679
Bury	Leeds	13158	15.2938
Bury	Liverpool	13181	11.9158
Bury	Middlesbrough	13185	9.48309
Bury	Newcastle	13167	13.4181
Bury	Nottingham	13179	12.3837
Bury	Sheffield	13185	11.4513
Cardiff	Barts	13222	5.36607
Cardiff	Birmingham	13170	7.72033
Cardiff	Bristol	13151	11.5045
Cardiff	Bury	13170	8.66892
Cardiff	Croydon	13116	7.76262
Cardiff	Edinburgh	13202	6.29551
Cardiff	Glasgow	13192	6.72357
Cardiff	Hounslow	13012	8.4013
Cardiff	Leeds	13138	11.7132
Cardiff	Liverpool	13164	9.34913
Cardiff	Middlesbrough	13195	6.73716
Cardiff	Newcastle	13156	10.1372
Cardiff	Nottingham	13159	9.71813
Cardiff	Reading	13179	9.20542
Cardiff	Sheffield	13174	8.78825
Cardiff	Stoke	13191	6.81915
Croydon	Birmingham	13151	9.82037
Edinburgh	Barts	13221	4.90238
Edinburgh	Birmingham	13163	7.34669
Edinburgh	Bristol	13143	10.5124
Edinburgh	Bury	13171	8.31093
Edinburgh	Croydon	13114	7.79262
Edinburgh	Hounslow	13012	7.69717
Edinburgh	Leeds	13138	12.0338
Edinburgh	Liverpool	13164	9.36639
Edinburgh	Middlesbrough	13198	6.53472
Edinburgh	Newcastle	13161	9.83371
Edinburgh	Nottingham	13156	9.74937
Edinburgh	Reading	13174	8.78448
Edinburgh	Sheffield	13167	8.839
Edinburgh	Stoke	13184	6.45628
Glasgow	Barts	13222	5.35985
Glasgow	Birmingham	13169	8.09337
Glasgow	Bristol	13149	11.841
Glasgow	Bury	13179	8.79726
Glasgow	Croydon	13118	8.25207
Glasgow	Edinburgh	13212	6.08385
Glasgow	Hounslow	13020	8.60711
Glasgow	Leeds	13145	11.9996
Glasgow	Liverpool	13173	9.94779
Glasgow	Middlesbrough	13200	7.1535
Glasgow	Newcastle	13164	10.3004
Glasgow	Nottingham	13167	9.99796
Glasgow	Reading	13176	9.15804
Glasgow	Sheffield	13171	8.81498
Glasgow	Stoke	13185	6.60776
Hounslow	Birmingham	13058	10.1231
Hounslow	Croydon	13039	10.7494
Leeds	Barts	13174	10.6071
Leeds	Birmingham	13139	14.052
Leeds	Bristol	13151	16.2996
Leeds	Croydon	13097	14.1385
Leeds	Hounslow	12999	13.8599
Leeds	Liverpool	13150	15.7957
Leeds	Middlesbrough	13154	12.9951
Leeds	Nottingham	13152	15.1352
Leeds	Sheffield	13156	14.3966
Liverpool	Birmingham	13155	11.7026
Liverpool	Croydon	13110	11.3678
Liverpool	Hounslow	13008	11.456
Liverpool	Middlesbrough	13179	10.9758
Manchester	Barts	13273	4.47365
Manchester	Birmingham	13204	6.87596
Manchester	Bristol	13172	10.1803
Manchester	Bury	13200	7.78891
Manchester	Cardiff	13215	5.40993
Manchester	Croydon	13152	7.26153
Manchester	Edinburgh	13216	5.16556
Manchester	Glasgow	13218	5.56855
Manchester	Hounslow	13048	7.41639
Manchester	Leeds	13161	9.96708
Manchester	Liverpool	13183	8.41058
Manchester	Middlesbrough	13216	6.01748
Manchester	Newcastle	13178	9.8388
Manchester	Nottingham	13186	8.80483
Manchester	Oxford	13232	4.87854
Manchester	Reading	13199	7.45566
Manchester	Sheffield	13195	8.19071
Manchester	Stoke	13196	5.75216
Middlesbrough	Birmingham	13177	8.66061
Middlesbrough	Croydon	13119	8.38804
Middlesbrough	Hounslow	13020	8.67771
Newcastle	Barts	13182	9.1409
Newcastle	Birmingham	13152	11.8938
Newcastle	Bristol	13155	13.8411
Newcastle	Croydon	13103	11.932
Newcastle	Hounslow	13006	13.0092
Newcastle	Leeds	13143	15.1388
Newcastle	Liverpool	13165	12.8285
Newcastle	Middlesbrough	13172	10.9136
Newcastle	Nottingham	13163	13.7617
Newcastle	Sheffield	13163	12.9189
Nottingham	Birmingham	13168	11.3741
Nottingham	Croydon	13124	11.3734
Nottingham	Hounslow	13027	11.3848
Nottingham	Liverpool	13176	12.3819
Nottingham	Middlesbrough	13176	10.6474
Nottingham	Sheffield	13185	12.601
Oxford	Barts	13252	4.51101
Oxford	Birmingham	13186	6.9732
Oxford	Bristol	13161	10.2393
Oxford	Bury	13179	7.62578
Oxford	Cardiff	13209	5.31616
Oxford	Croydon	13134	7.17728
Oxford	Edinburgh	13210	5.22468
Oxford	Glasgow	13204	5.54378
Oxford	Hounslow	13034	7.11091
Oxford	Leeds	13143	10.5503
Oxford	Liverpool	13166	8.55489
Oxford	Middlesbrough	13206	5.93509
Oxford	Newcastle	13159	9.3284
Oxford	Nottingham	13177	8.55812
Oxford	Reading	13190	7.56503
Oxford	Sheffield	13186	7.92711
Oxford	Stoke	13205	5.78809
Reading	Barts	13214	7.53955
Reading	Birmingham	13182	10.0715
Reading	Bristol	13167	13.126
Reading	Bury	13178	11.5276
Reading	Croydon	13132	11.3587
Reading	Hounslow	13034	10.6363
Reading	Leeds	13153	13.8703
Reading	Liverpool	13169	11.5609
Reading	Middlesbrough	13184	9.74653
Reading	Newcastle	13163	12.5479
Reading	Nottingham	13173	12.2831
Reading	Sheffield	13178	11.3516
Sheffield	Birmingham	13174	10.5407
Sheffield	Croydon	13125	10.2044
Sheffield	Hounslow	13025	11.4712
Sheffield	Liverpool	13176	12.101
Sheffield	Middlesbrough	13182	9.35004
Stoke	Barts	13206	5.62794
Stoke	Birmingham	13162	7.72172
Stoke	Bristol	13145	10.8605
Stoke	Bury	13163	8.53043
Stoke	Croydon	13106	8.68435
Stoke	Hounslow	13008	8.36956
Stoke	Leeds	13130	11.4043
Stoke	Liverpool	13161	9.80409
Stoke	Middlesbrough	13194	7.38724
Stoke	Newcastle	13151	10.1372
Stoke	Nottingham	13163	9.83233
Stoke	Reading	13177	8.71912
Stoke	Sheffield	13169	9.08682
Average		13157	9.68165
