## Supplementary material for "Searching across-cohort relatives in 54,092 GWAS samples via encrypted genotype regression": SuppNoteFigsTables: S7_Table.xlsx

### Sheet: S7 Table 
S7 Table. The number of intersected SNPs between each pair of Chinese cohorts.
Cohort 1	Cohort 2	SNP number
1KG-CHN	UKB-CHN	4895788
1KG-CHN	CONVERGE	4963259
1KG-CHN	MESA	4817661
1KG-CHN	SBWCH	1218267
1KG-CHN	CAS1	274580
1KG-CHN	CAS2	274479
1KG-CHN	Fudan	308871
1KG-CHN	WBBC	304614
UKB-CHN	CONVERGE	4664553
UKB-CHN	MESA	4725416
UKB-CHN	SBWCH	1216031
UKB-CHN	CAS1	238637
UKB-CHN	CAS2	238581
UKB-CHN	Fudan	287368
UKB-CHN	WBBC	265551
CONVERGE	MESA	4597996
CONVERGE	SBWCH	1201528
CONVERGE	CAS1	256953
CONVERGE	CAS2	256941
CONVERGE	Fudan	310596
CONVERGE	WBBC	285957
MESA	SBWCH	1219491
MESA	CAS1	227106
MESA	CAS2	227099
MESA	Fudan	284726
MESA	WBBC	252688
SBWCH	CAS1	40909
SBWCH	CAS2	40941
SBWCH	Fudan	51367
SBWCH	WBBC	45115
CAS1	CAS2	283075
CAS1	Fudan	55185
CAS1	WBBC	282309
CAS2	Fudan	55186
CAS2	WBBC	282174
Fudan	WBBC	60729
